# Rapid phenotypic and genotypic change in a laboratory schistosome population

**DOI:** 10.1101/2024.08.06.606850

**Authors:** Kathrin S. Jutzeler, Roy N. Platt, Xue Li, Madison Morales, Robbie Diaz, Winka Le Clec’h, Frédéric D. Chevalier, Timothy J.C. Anderson

## Abstract

**Background:** Genomic analysis has revealed extensive contamination among laboratory-maintained microbes including malaria parasites, *Mycobacterium tuberculosis* and *Salmonella* spp. Here, we provide direct evidence for recent contamination of a laboratory schistosome parasite population, and we investigate its genomic consequences. The Brazilian *Schistosoma mansoni* population SmBRE has several distinctive phenotypes, showing poor infectivity, reduced sporocysts number, low levels of cercarial shedding and low virulence in the intermediate snail host, and low worm burden and low fecundity in the vertebrate rodent host. In 2021 we observed a rapid change in SmBRE parasite phenotypes, with a ∼10x increase in cercarial production and ∼4x increase in worm burden.

**Methods:** To determine the underlying genomic cause of these changes, we sequenced pools of SmBRE adults collected during parasite maintenance between 2015 and 2023. We also sequenced another parasite population (SmLE) maintained alongside SmBRE without phenotypic changes.

**Results:** While SmLE allele frequencies remained stable over the eight-year period, we observed sudden changes in allele frequency across the genome in SmBRE between July 2021 and February 2023, consistent with expectations of laboratory contamination. (i) SmLE-specific alleles rose in the SmBRE population from 0 to 41-46% across the genome between September and October 2021, documenting the timing and magnitude of the contamination event. (ii) After contamination, strong selection (*s* = ∼0.23) drove replacement of low fitness SmBRE with high fitness SmLE alleles. (iii) Allele frequency changed rapidly across the whole genome, except for a region on chromosome 4 where SmBRE alleles remained at high frequency.

**Conclusions:** We were able to detect contamination in this case because SmBRE shows distinctive phenotypes. However, this would likely have been missed with phenotypically similar parasites. These results provide a cautionary tale about the importance of tracking the identity of parasite populations, but also showcase a simple approach to monitor changes within populations using molecular profiling of pooled population samples to characterize fixed single nucleotide polymorphisms. We also show that genetic drift results in continuous change even in the absence of contamination, causing parasites maintained in different labs (or sampled from the same lab at different times) to diverge.
