## Supplemental Table 3 for "Rapid phenotypic and genotypic change in a laboratory schistosome population"

### Sheet: Table S3
Table S3 - Genes under selection
Gene stable ID	Chromosome	Gene description	GO term name	GO term accession	GO domain	scRNA-seq atlas cluster1
Smp_071880	SM_V10_2	SGF29 C-terminal domain-containing protein [Source:UniProtKB/TrEMBL;Acc:G4VCX9]	nucleus	GO:0005634	cellular_component
	SM_V10_2	SGF29 C-terminal domain-containing protein [Source:UniProtKB/TrEMBL;Acc:G4VCX9]	SAGA complex	GO:0000124	cellular_component
Smp_133950	SM_V10_2	DUF4201 domain-containing protein [Source:UniProtKB/TrEMBL;Acc:A0A3Q0KM96]				flame cells
Smp_161210	SM_V10_2	G_PROTEIN_RECEP_F1_2 domain-containing protein [Source:UniProtKB/TrEMBL;Acc:A0A3Q0KRE3]	membrane	GO:0016020		muscle 4
Smp_161220	SM_V10_2	Strictosidine synthase-related [Source:UniProtKB/TrEMBL;Acc:A0A3Q0KRE1]	membrane	GO:0016020
	SM_V10_2	Strictosidine synthase-related [Source:UniProtKB/TrEMBL;Acc:A0A3Q0KRE1]	biosynthetic process	GO:0009058
	SM_V10_2	Strictosidine synthase-related [Source:UniProtKB/TrEMBL;Acc:A0A3Q0KRE1]	strictosidine synthase activity	GO:0016844
Smp_245610	SM_V10_2					muscle 7
Smp_333800	SM_V10_2	Protein son of sevenless [Source:UniProtKB/TrEMBL;Acc:A0A5K4FCE0]	protein heterodimerization activity	GO:0046982
Smp_333800	SM_V10_2	Protein son of sevenless [Source:UniProtKB/TrEMBL;Acc:A0A5K4FCE0]	guanyl-nucleotide exchange factor activity	GO:0005085
Smp_333800	SM_V10_2	Protein son of sevenless [Source:UniProtKB/TrEMBL;Acc:A0A5K4FCE0]	small GTPase mediated signal transduction	GO:0007264
Smp_333810	SM_V10_2	6-phosphogluconate dehydrogenase, decarboxylating [Source:UniProtKB/TrEMBL;Acc:A0A5K4F8U0]	oxidoreductase activity	GO:0016491		muscle 6
	SM_V10_2	6-phosphogluconate dehydrogenase, decarboxylating [Source:UniProtKB/TrEMBL;Acc:A0A5K4F8U0]	pentose-phosphate shunt	GO:0006098		muscle 6
	SM_V10_2	6-phosphogluconate dehydrogenase, decarboxylating [Source:UniProtKB/TrEMBL;Acc:A0A5K4F8U0]	phosphogluconate dehydrogenase (decarboxylating) activity	GO:0004616		muscle 6
	SM_V10_2	6-phosphogluconate dehydrogenase, decarboxylating [Source:UniProtKB/TrEMBL;Acc:A0A5K4F8U0]	NADP binding	GO:0050661		muscle 6
	SM_V10_2	6-phosphogluconate dehydrogenase, decarboxylating [Source:UniProtKB/TrEMBL;Acc:A0A5K4F8U0]	D-gluconate metabolic process	GO:0019521		muscle 6
Smp_008850	SM_V10_4	Putative peptide (FMRFamide/somatostatin)-like receptor [Source:UniProtKB/TrEMBL;Acc:G4VIE4]	membrane	GO:0016020	cellular_component	muscle 5
	SM_V10_4	Putative peptide (FMRFamide/somatostatin)-like receptor [Source:UniProtKB/TrEMBL;Acc:G4VIE4]	G protein-coupled receptor activity	GO:0004930	molecular_function	muscle 5
	SM_V10_4	Putative peptide (FMRFamide/somatostatin)-like receptor [Source:UniProtKB/TrEMBL;Acc:G4VIE4]	G protein-coupled receptor signaling pathway	GO:0007186	biological_process	muscle 5
Smp_127030	SM_V10_4	Leishmanolysin-like peptidase [Source:UniProtKB/TrEMBL;Acc:A0A3Q0KL52]	membrane	GO:0016020	cellular_component
	SM_V10_4	Leishmanolysin-like peptidase [Source:UniProtKB/TrEMBL;Acc:A0A3Q0KL52]	metal ion binding	GO:0046872	molecular_function
	SM_V10_4	Leishmanolysin-like peptidase [Source:UniProtKB/TrEMBL;Acc:A0A3Q0KL52]	hydrolase activity	GO:0016787	molecular_function
	SM_V10_4	Leishmanolysin-like peptidase [Source:UniProtKB/TrEMBL;Acc:A0A3Q0KL52]	proteolysis	GO:0006508	biological_process
	SM_V10_4	Leishmanolysin-like peptidase [Source:UniProtKB/TrEMBL;Acc:A0A3Q0KL52]	metalloendopeptidase activity	GO:0004222	molecular_function
	SM_V10_4	Leishmanolysin-like peptidase [Source:UniProtKB/TrEMBL;Acc:A0A3Q0KL52]	cell adhesion	GO:0007155	biological_process
	SM_V10_4	Leishmanolysin-like peptidase [Source:UniProtKB/TrEMBL;Acc:A0A3Q0KL52]	peptidase activity	GO:0008233	molecular_function
	SM_V10_4	Leishmanolysin-like peptidase [Source:UniProtKB/TrEMBL;Acc:A0A3Q0KL52]	metallopeptidase activity	GO:0008237	molecular_function
Smp_127050	SM_V10_4	Putative dna repair protein RAD50 [Source:UniProtKB/TrEMBL;Acc:A0A3Q0KL19]	nucleotide binding	GO:0000166	molecular_function
	SM_V10_4	Putative dna repair protein RAD50 [Source:UniProtKB/TrEMBL;Acc:A0A3Q0KL19]	ATP binding	GO:0005524	molecular_function
	SM_V10_4	Putative dna repair protein RAD50 [Source:UniProtKB/TrEMBL;Acc:A0A3Q0KL19]	ATP hydrolysis activity	GO:0016887	molecular_function
	SM_V10_4	Putative dna repair protein RAD50 [Source:UniProtKB/TrEMBL;Acc:A0A3Q0KL19]	metal ion binding	GO:0046872	molecular_function
	SM_V10_4	Putative dna repair protein RAD50 [Source:UniProtKB/TrEMBL;Acc:A0A3Q0KL19]	double-strand break repair	GO:0006302	biological_process
Smp_313100	SM_V10_4	F5/8 type C domain-containing protein [Source:UniProtKB/TrEMBL;Acc:A0A5K4F3W0]
Smp_313110	SM_V10_4	Arrestin_C domain-containing protein [Source:UniProtKB/TrEMBL;Acc:A0A5K4F3F9]				neuron 28
Smp_316250	SM_V10_4	EGF-like domain-containing protein [Source:UniProtKB/TrEMBL;Acc:A0A5K4F6D7]
Smp_340190	SM_V10_4	Phospholipid scramblase [Source:UniProtKB/TrEMBL;Acc:A0A5K4FA55]	phospholipid scramblase activity	GO:0017128	molecular_function	meg-1+
	SM_V10_4	Phospholipid scramblase [Source:UniProtKB/TrEMBL;Acc:A0A5K4FA55]	plasma membrane phospholipid scrambling	GO:0017121	biological_process	meg-1+
Smp_342280	SM_V10_4	ETS domain-containing protein [Source:UniProtKB/TrEMBL;Acc:A0A5K4FEN3]	nucleus	GO:0005634	cellular_component	neuron 31 (7b2-)
	SM_V10_4	ETS domain-containing protein [Source:UniProtKB/TrEMBL;Acc:A0A5K4FEN3]	DNA-binding transcription factor activity	GO:0003700	molecular_function	neuron 31 (7b2-)
	SM_V10_4	ETS domain-containing protein [Source:UniProtKB/TrEMBL;Acc:A0A5K4FEN3]	sequence-specific DNA binding	GO:0043565	molecular_function	neuron 31 (7b2-)
	SM_V10_4	ETS domain-containing protein [Source:UniProtKB/TrEMBL;Acc:A0A5K4FEN3]	regulation of DNA-templated transcription	GO:0006355	biological_process	neuron 31 (7b2-)
	SM_V10_4	ETS domain-containing protein [Source:UniProtKB/TrEMBL;Acc:A0A5K4FEN3]	DNA binding	GO:0003677	molecular_function	neuron 31 (7b2-)
	SM_V10_4	ETS domain-containing protein [Source:UniProtKB/TrEMBL;Acc:A0A5K4FEN3]	regulation of transcription by RNA polymerase II	GO:0006357	biological_process	neuron 31 (7b2-)
Smp_342290	SM_V10_4	Rho GTPase-activating protein [Source:UniProtKB/TrEMBL;Acc:A0A5K4FAY1]
Smp_346580	SM_V10_4	Kinesin-like protein [Source:UniProtKB/TrEMBL;Acc:A0A5K4FE20]	ATP binding	GO:0005524	molecular_function	flame cells
	SM_V10_4	Kinesin-like protein [Source:UniProtKB/TrEMBL;Acc:A0A5K4FE20]	nucleotide binding	GO:0000166	molecular_function	flame cells
	SM_V10_4	Kinesin-like protein [Source:UniProtKB/TrEMBL;Acc:A0A5K4FE20]	microtubule	GO:0005874	cellular_component	flame cells
	SM_V10_4	Kinesin-like protein [Source:UniProtKB/TrEMBL;Acc:A0A5K4FE20]	microtubule binding	GO:0008017	molecular_function	flame cells
	SM_V10_4	Kinesin-like protein [Source:UniProtKB/TrEMBL;Acc:A0A5K4FE20]	cytoskeletal motor activity	GO:0003774	molecular_function	flame cells
	SM_V10_4	Kinesin-like protein [Source:UniProtKB/TrEMBL;Acc:A0A5K4FE20]	microtubule-based movement	GO:0007018	biological_process	flame cells
	SM_V10_4	Kinesin-like protein [Source:UniProtKB/TrEMBL;Acc:A0A5K4FE20]	microtubule motor activity	GO:0003777	molecular_function	flame cells
Smp_346585	SM_V10_4	Kinesin-like protein [Source:UniProtKB/TrEMBL;Acc:A0A5K4FGK4]
Smp_070640	SM_V10_5	B41 domain-containing protein [Source:UniProtKB/TrEMBL;Acc:A0A3Q0KHF0]	integrin-mediated signaling pathway	GO:0007229	biological_process	meg-1+
Smp_345030	SM_V10_5	WD_REPEATS_REGION domain-containing protein [Source:UniProtKB/TrEMBL;Acc:A0A5K4FC12]	TORC1 complex	GO:0031931	cellular_component
	SM_V10_5	WD_REPEATS_REGION domain-containing protein [Source:UniProtKB/TrEMBL;Acc:A0A5K4FC12]	TOR signaling	GO:0031929	biological_process
	SM_V10_5	WD_REPEATS_REGION domain-containing protein [Source:UniProtKB/TrEMBL;Acc:A0A5K4FC12]	protein binding	GO:0005515	molecular_function
Smp_349160	SM_V10_5
Smp_349760	SM_V10_5
Smp_033210	SM_V10_7	CDP-alcohol phosphatidyltransferase [Source:UniProtKB/TrEMBL;Acc:A0A3Q0KE83]	membrane	GO:0016020	cellular_component
	SM_V10_7	CDP-alcohol phosphatidyltransferase [Source:UniProtKB/TrEMBL;Acc:A0A3Q0KE83]	phosphotransferase activity, for other substituted phosphate groups	GO:0016780	molecular_function
	SM_V10_7	CDP-alcohol phosphatidyltransferase [Source:UniProtKB/TrEMBL;Acc:A0A3Q0KE83]	phospholipid biosynthetic process	GO:0008654	biological_process
Smp_140020	SM_V10_7	C2 domain-containing protein [Source:UniProtKB/TrEMBL;Acc:A0A3Q0KN42]				flame cells
Smp_140030	SM_V10_7	Putative spindle assembly checkpoint component MAD1 (Mitotic arrest deficient protein 1) [Source:UniProtKB/TrEMBL;Acc:A0A3Q0KN72]	cilium assembly	GO:0060271	biological_process	flame cells
	SM_V10_7	Putative spindle assembly checkpoint component MAD1 (Mitotic arrest deficient protein 1) [Source:UniProtKB/TrEMBL;Acc:A0A3Q0KN72]	beta-tubulin binding	GO:0048487	molecular_function	flame cells
	SM_V10_7	Putative spindle assembly checkpoint component MAD1 (Mitotic arrest deficient protein 1) [Source:UniProtKB/TrEMBL;Acc:A0A3Q0KN72]	intraciliary transport particle B	GO:0030992	cellular_component	flame cells
	SM_V10_7	Putative spindle assembly checkpoint component MAD1 (Mitotic arrest deficient protein 1) [Source:UniProtKB/TrEMBL;Acc:A0A3Q0KN72]	intraciliary transport	GO:0042073	biological_process	flame cells
	SM_V10_7	Putative spindle assembly checkpoint component MAD1 (Mitotic arrest deficient protein 1) [Source:UniProtKB/TrEMBL;Acc:A0A3Q0KN72]	cilium	GO:0005929	cellular_component	flame cells
Smp_140040	SM_V10_7	Guanylate cyclase domain-containing protein [Source:UniProtKB/TrEMBL;Acc:A0A3Q0KN59]	membrane	GO:0016020	cellular_component	egc+
	SM_V10_7	Guanylate cyclase domain-containing protein [Source:UniProtKB/TrEMBL;Acc:A0A3Q0KN59]	lyase activity	GO:0016829	molecular_function	egc+
	SM_V10_7	Guanylate cyclase domain-containing protein [Source:UniProtKB/TrEMBL;Acc:A0A3Q0KN59]	intracellular signal transduction	GO:0035556	biological_process	egc+
	SM_V10_7	Guanylate cyclase domain-containing protein [Source:UniProtKB/TrEMBL;Acc:A0A3Q0KN59]	cyclic nucleotide biosynthetic process	GO:0009190	biological_process	egc+
Smp_140080	SM_V10_7	Adipocyte-specific protein 4-related [Source:UniProtKB/TrEMBL;Acc:A0A3Q0KN13]	membrane	GO:0016020	cellular_component
	SM_V10_7	Adipocyte-specific protein 4-related [Source:UniProtKB/TrEMBL;Acc:A0A3Q0KN13]	calcium ion binding	GO:0005509	molecular_function
	SM_V10_7	Adipocyte-specific protein 4-related [Source:UniProtKB/TrEMBL;Acc:A0A3Q0KN13]	rough endoplasmic reticulum membrane	GO:0030867	cellular_component
	SM_V10_7	Adipocyte-specific protein 4-related [Source:UniProtKB/TrEMBL;Acc:A0A3Q0KN13]	endoplasmic reticulum	GO:0005783	cellular_component
	SM_V10_7	Adipocyte-specific protein 4-related [Source:UniProtKB/TrEMBL;Acc:A0A3Q0KN13]	endoplasmic reticulum calcium ion homeostasis	GO:0032469	biological_process
Smp_140100	SM_V10_7	Putative double-stranded rna-binding protein zn72d [Source:UniProtKB/TrEMBL;Acc:A0A3Q0KNA3]	nucleic acid binding	GO:0003676	molecular_function
	SM_V10_7	Putative double-stranded rna-binding protein zn72d [Source:UniProtKB/TrEMBL;Acc:A0A3Q0KNA3]	zinc ion binding	GO:0008270	molecular_function
Smp_140110	SM_V10_7	Cilia- and flagella-associated protein 221 [Source:UniProtKB/TrEMBL;Acc:A0A3Q0KN48]	cilium assembly	GO:0060271	biological_process	flame cells
	SM_V10_7	Cilia- and flagella-associated protein 221 [Source:UniProtKB/TrEMBL;Acc:A0A3Q0KN48]	cilium	GO:0005929	cellular_component	flame cells
	SM_V10_7	Cilia- and flagella-associated protein 221 [Source:UniProtKB/TrEMBL;Acc:A0A3Q0KN48]	cilium movement	GO:0003341	biological_process	flame cells
Smp_210090	SM_V10_7	Adapter-related protein complex 3, beta subunit [Source:UniProtKB/TrEMBL;Acc:A0A3Q0KV52]	membrane	GO:0016020	cellular_component	neuron 19
	SM_V10_7	Adapter-related protein complex 3, beta subunit [Source:UniProtKB/TrEMBL;Acc:A0A3Q0KV52]	vesicle-mediated transport	GO:0016192	biological_process	neuron 19
	SM_V10_7	Adapter-related protein complex 3, beta subunit [Source:UniProtKB/TrEMBL;Acc:A0A3Q0KV52]	intracellular protein transport	GO:0006886	biological_process	neuron 19
	SM_V10_7	Adapter-related protein complex 3, beta subunit [Source:UniProtKB/TrEMBL;Acc:A0A3Q0KV52]	membrane coat	GO:0030117	cellular_component	neuron 19
	SM_V10_7	Adapter-related protein complex 3, beta subunit [Source:UniProtKB/TrEMBL;Acc:A0A3Q0KV52]	protein transport	GO:0015031	biological_process	neuron 19
	SM_V10_7	Adapter-related protein complex 3, beta subunit [Source:UniProtKB/TrEMBL;Acc:A0A3Q0KV52]	AP-3 adaptor complex	GO:0030123	cellular_component	neuron 19
	SM_V10_7	Adapter-related protein complex 3, beta subunit [Source:UniProtKB/TrEMBL;Acc:A0A3Q0KV52]	clathrin-coated vesicle membrane	GO:0030665	cellular_component	neuron 19
Smp_318200	SM_V10_7					esophageal gland
Smp_340650	SM_V10_7	Detected protein of confused Function [Source:UniProtKB/TrEMBL;Acc:A0A5K4FCT3]	membrane	GO:0016020	cellular_component	egc+
Smp_340660	SM_V10_7		membrane	GO:0016020	cellular_component	neuron 2
Smp_018030	SM_V10_Z	Vacuolar protein sorting-associated protein 72 homolog [Source:UniProtKB/TrEMBL;Acc:G4VNZ6]	chromatin remodeling	GO:0006338	biological_process
	SM_V10_Z	Vacuolar protein sorting-associated protein 72 homolog [Source:UniProtKB/TrEMBL;Acc:G4VNZ6]	regulation of DNA-templated transcription	GO:0006355	biological_process
	SM_V10_Z	Vacuolar protein sorting-associated protein 72 homolog [Source:UniProtKB/TrEMBL;Acc:G4VNZ6]	nucleus	GO:0005634	cellular_component
	SM_V10_Z	Vacuolar protein sorting-associated protein 72 homolog [Source:UniProtKB/TrEMBL;Acc:G4VNZ6]	ATP-dependent H2AZ histone chaperone activity	GO:0140849	molecular_function
Smp_058190	SM_V10_Z	Putative dna double-strand break repair rad50 ATPase [Source:UniProtKB/TrEMBL;Acc:G4VNM8]				flame cells
Smp_058270	SM_V10_Z	Putative amiloride-sensitive sodium channel [Source:UniProtKB/TrEMBL;Acc:A0A3Q0KGD7]	membrane	GO:0016020	cellular_component	muscle 8
	SM_V10_Z	Putative amiloride-sensitive sodium channel [Source:UniProtKB/TrEMBL;Acc:A0A3Q0KGD7]	monoatomic ion transport	GO:0006811	biological_process	muscle 8
	SM_V10_Z	Putative amiloride-sensitive sodium channel [Source:UniProtKB/TrEMBL;Acc:A0A3Q0KGD7]	sodium ion transport	GO:0006814	biological_process	muscle 8
	SM_V10_Z	Putative amiloride-sensitive sodium channel [Source:UniProtKB/TrEMBL;Acc:A0A3Q0KGD7]	sodium ion transmembrane transport	GO:0035725	biological_process	muscle 8
	SM_V10_Z	Putative amiloride-sensitive sodium channel [Source:UniProtKB/TrEMBL;Acc:A0A3Q0KGD7]	sodium channel activity	GO:0005272	molecular_function	muscle 8
	SM_V10_Z	Putative amiloride-sensitive sodium channel [Source:UniProtKB/TrEMBL;Acc:A0A3Q0KGD7]	monoatomic ion transmembrane transport	GO:0034220	biological_process	muscle 8
Smp_058690	SM_V10_Z	Glutathione peroxidase [Source:UniProtKB/TrEMBL;Acc:A0A3Q0KGE8]	oxidoreductase activity	GO:0016491	molecular_function	early vitellocytes
	SM_V10_Z	Glutathione peroxidase [Source:UniProtKB/TrEMBL;Acc:A0A3Q0KGE8]	cellular oxidant detoxification	GO:0098869	biological_process	early vitellocytes
	SM_V10_Z	Glutathione peroxidase [Source:UniProtKB/TrEMBL;Acc:A0A3Q0KGE8]	peroxidase activity	GO:0004601	molecular_function	early vitellocytes
	SM_V10_Z	Glutathione peroxidase [Source:UniProtKB/TrEMBL;Acc:A0A3Q0KGE8]	response to oxidative stress	GO:0006979	biological_process	early vitellocytes
	SM_V10_Z	Glutathione peroxidase [Source:UniProtKB/TrEMBL;Acc:A0A3Q0KGE8]	glutathione peroxidase activity	GO:0004602	molecular_function	early vitellocytes
Smp_058700	SM_V10_Z	Glutathione peroxidase [Source:UniProtKB/TrEMBL;Acc:A0A3Q0KGE8]	oxidoreductase activity	GO:0016491	molecular_function	early vitellocytes
	SM_V10_Z	Glutathione peroxidase [Source:UniProtKB/TrEMBL;Acc:A0A3Q0KGE8]	cellular oxidant detoxification	GO:0098869	biological_process	early vitellocytes
	SM_V10_Z	Glutathione peroxidase [Source:UniProtKB/TrEMBL;Acc:A0A3Q0KGE8]	peroxidase activity	GO:0004601	molecular_function	early vitellocytes
	SM_V10_Z	Glutathione peroxidase [Source:UniProtKB/TrEMBL;Acc:A0A3Q0KGE8]	response to oxidative stress	GO:0006979	biological_process	early vitellocytes
	SM_V10_Z	Glutathione peroxidase [Source:UniProtKB/TrEMBL;Acc:A0A3Q0KGE8]	glutathione peroxidase activity	GO:0004602	molecular_function	early vitellocytes
Smp_093800	SM_V10_Z	Mitochondrial import inner membrane translocase subunit Tim21 [Source:UniProtKB/TrEMBL;Acc:G4M0Q7]	membrane	GO:0016020	cellular_component
	SM_V10_Z	Mitochondrial import inner membrane translocase subunit Tim21 [Source:UniProtKB/TrEMBL;Acc:G4M0Q7]	protein transport	GO:0015031	biological_process
	SM_V10_Z	Mitochondrial import inner membrane translocase subunit Tim21 [Source:UniProtKB/TrEMBL;Acc:G4M0Q7]	mitochondrion	GO:0005739	cellular_component
	SM_V10_Z	Mitochondrial import inner membrane translocase subunit Tim21 [Source:UniProtKB/TrEMBL;Acc:G4M0Q7]	mitochondrial inner membrane	GO:0005743	cellular_component
	SM_V10_Z	Mitochondrial import inner membrane translocase subunit Tim21 [Source:UniProtKB/TrEMBL;Acc:G4M0Q7]	TIM23 mitochondrial import inner membrane translocase complex	GO:0005744	cellular_component
	SM_V10_Z	Mitochondrial import inner membrane translocase subunit Tim21 [Source:UniProtKB/TrEMBL;Acc:G4M0Q7]	protein import into mitochondrial matrix	GO:0030150	biological_process
Smp_132080	SM_V10_Z	Putative sugar transporter [Source:UniProtKB/TrEMBL;Acc:A0A3Q0KLZ6]	membrane	GO:0016020	cellular_component	early tsp-2+
	SM_V10_Z	Putative sugar transporter [Source:UniProtKB/TrEMBL;Acc:A0A3Q0KLZ6]	transmembrane transport	GO:0055085	biological_process	early tsp-2+
	SM_V10_Z	Putative sugar transporter [Source:UniProtKB/TrEMBL;Acc:A0A3Q0KLZ6]	transmembrane transporter activity	GO:0022857	molecular_function	early tsp-2+
Smp_132120	SM_V10_Z	SH2 domain-containing protein [Source:UniProtKB/TrEMBL;Acc:A0A3Q0KM19]
Smp_136540	SM_V10_Z	DNAj-related [Source:UniProtKB/TrEMBL;Acc:A0A3Q0KMN2]	unfolded protein binding	GO:0051082	molecular_function	flame cells
	SM_V10_Z	DNAj-related [Source:UniProtKB/TrEMBL;Acc:A0A3Q0KMN2]	Hsp70 protein binding	GO:0030544	molecular_function	flame cells
	SM_V10_Z	DNAj-related [Source:UniProtKB/TrEMBL;Acc:A0A3Q0KMN2]	chaperone-mediated protein folding	GO:0061077	biological_process	flame cells
Smp_153460	SM_V10_Z	Putative monoxygenase [Source:UniProtKB/TrEMBL;Acc:A0A3Q0KQ85]	flavin adenine dinucleotide binding	GO:0050660	molecular_function
	SM_V10_Z	Putative monoxygenase [Source:UniProtKB/TrEMBL;Acc:A0A3Q0KQ85]	oxidoreductase activity, acting on paired donors, with incorporation or reduction of molecular oxygen	GO:0016705	molecular_function
	SM_V10_Z	Putative monoxygenase [Source:UniProtKB/TrEMBL;Acc:A0A3Q0KQ85]	FAD binding	GO:0071949	molecular_function
	SM_V10_Z	Putative monoxygenase [Source:UniProtKB/TrEMBL;Acc:A0A3Q0KQ85]	ubiquinone biosynthetic process	GO:0006744	biological_process
	SM_V10_Z	Putative monoxygenase [Source:UniProtKB/TrEMBL;Acc:A0A3Q0KQ85]	monooxygenase activity	GO:0004497	molecular_function
	SM_V10_Z	Putative monoxygenase [Source:UniProtKB/TrEMBL;Acc:A0A3Q0KQ85]	membrane	GO:0016020	cellular_component
	SM_V10_Z	Putative monoxygenase [Source:UniProtKB/TrEMBL;Acc:A0A3Q0KQ85]	oxidoreductase activity	GO:0016491	molecular_function
	SM_V10_Z	Putative monoxygenase [Source:UniProtKB/TrEMBL;Acc:A0A3Q0KQ85]	mitochondrion	GO:0005739	cellular_component
	SM_V10_Z	Putative monoxygenase [Source:UniProtKB/TrEMBL;Acc:A0A3Q0KQ85]	mitochondrial inner membrane	GO:0005743	cellular_component
	SM_V10_Z	Putative monoxygenase [Source:UniProtKB/TrEMBL;Acc:A0A3Q0KQ85]	2-octaprenyl-6-methoxyphenol hydroxylase activity	GO:0008681	molecular_function
	SM_V10_Z	Putative monoxygenase [Source:UniProtKB/TrEMBL;Acc:A0A3Q0KQ85]	4-hydroxy-3-all-trans-hexaprenylbenzoate oxygenase activity	GO:0106364	molecular_function
	SM_V10_Z	Putative monoxygenase [Source:UniProtKB/TrEMBL;Acc:A0A3Q0KQ85]	oxidoreductase activity, acting on paired donors, with incorporation or reduction of molecular oxygen, reduced flavin or flavoprotein as one donor, and incorporation of one atom of oxygen	GO:0016712	molecular_function
	SM_V10_Z	Putative monoxygenase [Source:UniProtKB/TrEMBL;Acc:A0A3Q0KQ85]	extrinsic component of mitochondrial inner membrane	GO:0031314	cellular_component
Smp_153520	SM_V10_Z	DH domain-containing protein [Source:UniProtKB/TrEMBL;Acc:A0A3Q0KQ89]	cytoplasm	GO:0005737	cellular_component
	SM_V10_Z	DH domain-containing protein [Source:UniProtKB/TrEMBL;Acc:A0A3Q0KQ89]	GTPase activator activity	GO:0005096	molecular_function
	SM_V10_Z	DH domain-containing protein [Source:UniProtKB/TrEMBL;Acc:A0A3Q0KQ89]	guanyl-nucleotide exchange factor activity	GO:0005085	molecular_function
	SM_V10_Z	DH domain-containing protein [Source:UniProtKB/TrEMBL;Acc:A0A3Q0KQ89]	nucleus	GO:0005634	cellular_component
	SM_V10_Z	DH domain-containing protein [Source:UniProtKB/TrEMBL;Acc:A0A3Q0KQ89]	regulation of cytokinesis, actomyosin contractile ring assembly	GO:2000431	biological_process
	SM_V10_Z	DH domain-containing protein [Source:UniProtKB/TrEMBL;Acc:A0A3Q0KQ89]	positive regulation of GTPase activity	GO:0043547	biological_process
Smp_153580	SM_V10_Z	PRESAN domain-containing protein [Source:UniProtKB/TrEMBL;Acc:A0A3Q0KQ93]	membrane	GO:0016020	cellular_component	muscle 8
Smp_153640	SM_V10_Z	PDEase domain-containing protein [Source:UniProtKB/TrEMBL;Acc:A0A3Q0KQG5]	signal transduction	GO:0007165	biological_process	egc+
	SM_V10_Z	PDEase domain-containing protein [Source:UniProtKB/TrEMBL;Acc:A0A3Q0KQG5]	metal ion binding	GO:0046872	molecular_function	egc+
	SM_V10_Z	PDEase domain-containing protein [Source:UniProtKB/TrEMBL;Acc:A0A3Q0KQG5]	hydrolase activity	GO:0016787	molecular_function	egc+
	SM_V10_Z	PDEase domain-containing protein [Source:UniProtKB/TrEMBL;Acc:A0A3Q0KQG5]	phosphoric diester hydrolase activity	GO:0008081	molecular_function	egc+
	SM_V10_Z	PDEase domain-containing protein [Source:UniProtKB/TrEMBL;Acc:A0A3Q0KQG5]	3',5'-cyclic-nucleotide phosphodiesterase activity	GO:0004114	molecular_function	egc+
Smp_153710	SM_V10_Z	MUTSd domain-containing protein [Source:UniProtKB/TrEMBL;Acc:A0A5K4ERV5]	ATP binding	GO:0005524	molecular_function	GSC progeny
	SM_V10_Z	MUTSd domain-containing protein [Source:UniProtKB/TrEMBL;Acc:A0A5K4ERV5]	nucleotide binding	GO:0000166	molecular_function	GSC progeny
	SM_V10_Z	MUTSd domain-containing protein [Source:UniProtKB/TrEMBL;Acc:A0A5K4ERV5]	DNA binding	GO:0003677	molecular_function	GSC progeny
	SM_V10_Z	MUTSd domain-containing protein [Source:UniProtKB/TrEMBL;Acc:A0A5K4ERV5]	ATP-dependent DNA damage sensor activity	GO:0140664	molecular_function	GSC progeny
	SM_V10_Z	MUTSd domain-containing protein [Source:UniProtKB/TrEMBL;Acc:A0A5K4ERV5]	mismatched DNA binding	GO:0030983	molecular_function	GSC progeny
	SM_V10_Z	MUTSd domain-containing protein [Source:UniProtKB/TrEMBL;Acc:A0A5K4ERV5]	mismatch repair	GO:0006298	biological_process	GSC progeny
Smp_153720	SM_V10_Z	VIR_N domain-containing protein [Source:UniProtKB/TrEMBL;Acc:A0A3Q0KQH0]	nucleus	GO:0005634	cellular_component
	SM_V10_Z	VIR_N domain-containing protein [Source:UniProtKB/TrEMBL;Acc:A0A3Q0KQH0]	RNA splicing	GO:0008380	biological_process
	SM_V10_Z	VIR_N domain-containing protein [Source:UniProtKB/TrEMBL;Acc:A0A3Q0KQH0]	mRNA processing	GO:0006397	biological_process
Smp_178410	SM_V10_Z	UV radiation resistance-associated protein [Source:UniProtKB/TrEMBL;Acc:A0A3Q0KTK7]
Smp_199050	SM_V10_Z	DUF4708 domain-containing protein [Source:UniProtKB/TrEMBL;Acc:A0A3Q0KUT0]				early tsp-2+
Smp_305490	SM_V10_Z	Calponin-homology (CH) domain-containing protein [Source:UniProtKB/TrEMBL;Acc:A0A5K4F2A5]	membrane	GO:0016020	cellular_component	muscle 1
	SM_V10_Z	Calponin-homology (CH) domain-containing protein [Source:UniProtKB/TrEMBL;Acc:A0A5K4F2A5]	cytoplasm	GO:0005737	cellular_component	muscle 1
	SM_V10_Z	Calponin-homology (CH) domain-containing protein [Source:UniProtKB/TrEMBL;Acc:A0A5K4F2A5]	plasma membrane	GO:0005886	cellular_component	muscle 1
	SM_V10_Z	Calponin-homology (CH) domain-containing protein [Source:UniProtKB/TrEMBL;Acc:A0A5K4F2A5]	zinc ion binding	GO:0008270	molecular_function	muscle 1
	SM_V10_Z	Calponin-homology (CH) domain-containing protein [Source:UniProtKB/TrEMBL;Acc:A0A5K4F2A5]	metal ion binding	GO:0046872	molecular_function	muscle 1
	SM_V10_Z	Calponin-homology (CH) domain-containing protein [Source:UniProtKB/TrEMBL;Acc:A0A5K4F2A5]	cytoskeleton	GO:0005856	cellular_component	muscle 1
	SM_V10_Z	Calponin-homology (CH) domain-containing protein [Source:UniProtKB/TrEMBL;Acc:A0A5K4F2A5]	actin binding	GO:0003779	molecular_function	muscle 1
	SM_V10_Z	Calponin-homology (CH) domain-containing protein [Source:UniProtKB/TrEMBL;Acc:A0A5K4F2A5]	cell periphery	GO:0071944	cellular_component	muscle 1
	SM_V10_Z	Calponin-homology (CH) domain-containing protein [Source:UniProtKB/TrEMBL;Acc:A0A5K4F2A5]	protein binding	GO:0005515	molecular_function	muscle 1
Smp_305740	SM_V10_Z	Putative nachr subunit [Source:UniProtKB/TrEMBL;Acc:A0A5K4F4B2]	membrane	GO:0016020	cellular_component	muscle 1
	SM_V10_Z	Putative nachr subunit [Source:UniProtKB/TrEMBL;Acc:A0A5K4F4B2]	acetylcholine-gated monoatomic cation-selective channel activity	GO:0022848	molecular_function	muscle 1
	SM_V10_Z	Putative nachr subunit [Source:UniProtKB/TrEMBL;Acc:A0A5K4F4B2]	monoatomic ion channel activity	GO:0005216	molecular_function	muscle 1
	SM_V10_Z	Putative nachr subunit [Source:UniProtKB/TrEMBL;Acc:A0A5K4F4B2]	extracellular ligand-gated monoatomic ion channel activity	GO:0005230	molecular_function	muscle 1
	SM_V10_Z	Putative nachr subunit [Source:UniProtKB/TrEMBL;Acc:A0A5K4F4B2]	postsynaptic membrane	GO:0045211	cellular_component	muscle 1
	SM_V10_Z	Putative nachr subunit [Source:UniProtKB/TrEMBL;Acc:A0A5K4F4B2]	monoatomic ion transmembrane transport	GO:0034220	biological_process	muscle 1
	SM_V10_Z	Putative nachr subunit [Source:UniProtKB/TrEMBL;Acc:A0A5K4F4B2]	transmembrane signaling receptor activity	GO:0004888	molecular_function	muscle 1
	SM_V10_Z	Putative nachr subunit [Source:UniProtKB/TrEMBL;Acc:A0A5K4F4B2]	monoatomic ion transport	GO:0006811	biological_process	muscle 1
	SM_V10_Z	Putative nachr subunit [Source:UniProtKB/TrEMBL;Acc:A0A5K4F4B2]	synapse	GO:0045202	cellular_component	muscle 1
	SM_V10_Z	Putative nachr subunit [Source:UniProtKB/TrEMBL;Acc:A0A5K4F4B2]	plasma membrane	GO:0005886	cellular_component	muscle 1
	SM_V10_Z	Putative nachr subunit [Source:UniProtKB/TrEMBL;Acc:A0A5K4F4B2]	synaptic membrane	GO:0097060	cellular_component	muscle 1
	SM_V10_Z	Putative nachr subunit [Source:UniProtKB/TrEMBL;Acc:A0A5K4F4B2]	regulation of postsynaptic membrane potential	GO:0060078	biological_process	muscle 1
	SM_V10_Z	Putative nachr subunit [Source:UniProtKB/TrEMBL;Acc:A0A5K4F4B2]	excitatory postsynaptic potential	GO:0060079	biological_process	muscle 1
Smp_305760	SM_V10_Z					late male germ cells
Smp_337090	SM_V10_Z	Las1-like [Source:UniProtKB/TrEMBL;Acc:A0A5K4FB74]	rRNA processing	GO:0006364	biological_process	early vitellocytes
	SM_V10_Z	Las1-like [Source:UniProtKB/TrEMBL;Acc:A0A5K4FB74]	Las1 complex	GO:0090730	cellular_component	early vitellocytes
	SM_V10_Z	Las1-like [Source:UniProtKB/TrEMBL;Acc:A0A5K4FB74]	endonuclease activity	GO:0004519	molecular_function	early vitellocytes
	SM_V10_Z	Las1-like [Source:UniProtKB/TrEMBL;Acc:A0A5K4FB74]	structural constituent of ribosome	GO:0003735	molecular_function	early vitellocytes
	SM_V10_Z	Las1-like [Source:UniProtKB/TrEMBL;Acc:A0A5K4FB74]	ribosome	GO:0005840	cellular_component	early vitellocytes
	SM_V10_Z	Las1-like [Source:UniProtKB/TrEMBL;Acc:A0A5K4FB74]	translation	GO:0006412	biological_process	early vitellocytes
	SM_V10_Z	Las1-like [Source:UniProtKB/TrEMBL;Acc:A0A5K4FB74]	ribonucleoprotein complex	GO:1990904	cellular_component	early vitellocytes
Smp_337395	SM_V10_Z	Ribosome biogenesis regulatory protein [Source:UniProtKB/TrEMBL;Acc:G4LX62]	nucleus	GO:0005634	cellular_component
	SM_V10_Z	Ribosome biogenesis regulatory protein [Source:UniProtKB/TrEMBL;Acc:G4LX62]	ribosome biogenesis	GO:0042254	biological_process
	SM_V10_Z	Ribosome biogenesis regulatory protein [Source:UniProtKB/TrEMBL;Acc:G4LX62]	protein binding	GO:0005515	molecular_function
Smp_340530	SM_V10_Z	Transmembrane protein 26 [Source:UniProtKB/TrEMBL;Acc:A0A5K4FE22]	membrane	GO:0016020	cellular_component	muscle 1
Smp_345880	SM_V10_Z	Calponin-homology (CH) domain-containing protein [Source:UniProtKB/TrEMBL;Acc:A0A5K4FDS4]
Smp_345885	SM_V10_Z
1 Wendt et al. (2021), Science.

### Sheet: Sheet1
Table S2 - Counter selected genes in SmBRE
Gene	Description
Smp_008850	Putative peptide (FMRFamide/somatostatin)-like receptor [Source:UniProtKB/TrEMBL;Acc:G4VIE4]
Smp_127030	Leishmanolysin-like peptidase [Source:UniProtKB/TrEMBL;Acc:A0A3Q0KL52]
Smp_127050	Putative dna repair protein RAD50 [Source:UniProtKB/TrEMBL;Acc:A0A3Q0KL19]
Smp_313100	F5/8 type C domain-containing protein [Source:UniProtKB/TrEMBL;Acc:A0A5K4F3W0]
Smp_313110	Arrestin_C domain-containing protein [Source:UniProtKB/TrEMBL;Acc:A0A5K4F3F9]	neuron
Smp_316250	EGF-like domain-containing protein [Source:UniProtKB/TrEMBL;Acc:A0A5K4F6D7]
Smp_340190	Phospholipid scramblase [Source:UniProtKB/TrEMBL;Acc:A0A5K4FA55]	neuron
Smp_342280	ETS domain-containing protein [Source:UniProtKB/TrEMBL;Acc:A0A5K4FEN3]	neuron
Smp_342290	Rho GTPase-activating protein [Source:UniProtKB/TrEMBL;Acc:A0A5K4FAY1]
Smp_346580	Kinesin-like protein [Source:UniProtKB/TrEMBL;Acc:A0A5K4FE20]	flame cells
Smp_346585	Kinesin-like protein [Source:UniProtKB/TrEMBL;Acc:A0A5K4FGK4]
